# A common regulatory switch controls a suite of C4 traits in multiple cell types

**DOI:** 10.1101/2023.12.21.572850

**Authors:** Daniel Camo-Escobar, Carlos Alcalá-Gutiérrez, Ernesto Palafox-Figueroa, Bruno Guillotin, Marcela Hernández-Coronado, José L. Coyac-Rodríguez, Vincent E. Cerbantez-Bueno, Aarón Vélez-Ramírez, Stefan de Folter, Kenneth D. Birnbaum, Carlos Ortiz-Ramírez

**Affiliations:** UGA Laboratorio Nacional de Genómica para la Biodiversidad, CINVESTAV Irapuato, Guanajuato 36821, México; Center for Genomics and Systems Biology, Department of Biology, New York University, New York, NY 10003, USA; Laboratorio de Investigación Interdisciplinaria, ENES-León, Universidad Nacional Autónoma de México. Guanajuato 37684, México; Department of Botany and Plant Sciences, University of California, Riverside, CA, 92521, USA

## Abstract

The C4 photosynthetic pathway provided a major advantage to plants growing in hot, dry environments, including the ancestors of our most productive crops. Two traits were essential for the evolution of this pathway: increased vein density and the functionalization of bundle sheath cells for photosynthesis. Although GRAS transcriptional regulators, including SHORT ROOT (SHR), have been implicated in mediating leaf patterning in both C3 and C4 species, little is known about what controls the specialized features of the cells that mediate C4 metabolism and physiology. We show in the model monocot, *Setaria viridis*, that SHR regulates components of multiple cell identities, including chloroplast biogenesis and photosynthetic gene expression in bundle sheath cells, a central feature of C4 plants. Furthermore, we found that it also contributes to the two-cell compartmentalization of the characteristic four-carbon shuttle pathway. Disruption of SHR function clearly reduced photosynthetic capacity and seed yield in mutant plants under heat stress. Together, these results show how cell identities are remodeled by *SHR* to host the suite of traits characteristic of C4 regulation, which are a main engineering target in non-C4 crops to improve climate resilience.
