## Supplementary Table 1 for "A common regulatory switch controls a suite of C4 traits in multiple cell types"

### Sheet: Sheet1
Cluster	Identifier	Type	Log2-Enrichment Fold	P-Value	Subset Ratio	Description	No. of DEGs
0	GO:0005773	CC	2.39	0.042385	0.2609	vacuole	27
1	GO:0009409	BP	4.04	0.010708	0.4	response to cold	13
	GO:0047216	MF	10.16	0.037624	0.1	inositol 3-alpha-galactosyltransferase activity
2	GO:0004568	MF	6.36	0.00063643	0.0938	chitinase activity	41
	GO:0071944	CC	1.45	0.038864	0.3438	cell periphery
4	GO:0009408	BP	5.59	1.572e-19	0.6667	response to heat	29
	GO:0006457	BP	5.76	6.3441e-09	0.3333	protein folding
	GO:0051082	MF	6	2.3334e-05	0.1905	unfolded protein binding
	GO:0051087	MF	6.87	0.00012251	0.1429	chaperone binding
	GO:0045471	BP	9.09	0.0009736	0.0952	response to ethanol
	GO:0046686	BP	3.65	0.0071781	0.2381	response to cadmium ion
	GO:0016887	MF	3.89	0.0072807	0.1905	ATP hydrolysis activity
	GO:0006970	BP	3.12	0.0081235	0.2857	response to osmotic stress
	GO:0031072	MF	6.33	0.015766	0.0952	heat shock protein binding
5	No enrichment						45
7	GO:0019904	MF	5.84	1.6116e-16	0.24	protein domain specific binding	53
	GO:0003729	MF	2.4	0.00046739	0.22	mRNA binding
	GO:0051082	MF	4.75	0.0014955	0.08	unfolded protein binding
8	GO:0009408	BP	5.52	4.6324e-09	0.6364	response to heat	13
	GO:0006457	BP	6.2	5.9445e-07	0.4545	protein folding
	GO:0051082	MF	6.52	0.00016673	0.2727	unfolded protein binding
	GO:0045471	BP	10.02	0.00020215	0.1818	response to ethanol
	GO:0010038	BP	4.13	0.00072631	0.4545	response to metal ion
	GO:0046686	BP	4.27	0.005831	0.3636	response to cadmium ion
	GO:0046685	BP	7.27	0.011719	0.1818	response to arsenic-containing substance
	GO:0046688	BP	7.02	0.016527	0.1818	response to copper ion
	GO:0000302	BP	4.93	0.017254	0.2727	response to reactive oxygen species
	GO:0006970	BP	3.47	0.047972	0.3636	response to osmotic stress
3	GO:0034357	CC	4.83	2.2716e-37	0.4848	photosynthetic membrane	80
	GO:0055035	CC	4.9	2.3008e-35	0.4545	plastid thylakoid membrane
	GO:0019904	MF	6.24	8.1194e-33	0.3182	protein domain specific binding
	GO:0015979	BP	5.21	6.0322e-32	0.3939	photosynthesis
	GO:0009521	CC	6.48	6.5292e-26	0.2424	photosystem
	GO:0019684	BP	5.28	2.7684e-20	0.2576	photosynthesis, light reaction
	GO:0009522	CC	7.67	3.0639e-20	0.1515	photosystem I
	GO:0009765	BP	6.69	1.6558e-17	0.1667	photosynthesis, light harvesting
	GO:0010287	CC	5.91	7.289e-17	0.1818	plastoglobule
	GO:0009768	BP	8.02	5.4472e-12	0.0909	photosynthesis, light harvesting in photosystem I
	GO:0098807	CC	6.72	2.3028e-11	0.1061	chloroplast thylakoid membrane protein complex
	GO:0009941	CC	3.15	1.3902e-09	0.2424	chloroplast envelope
	GO:0009644	BP	5.17	2.3422e-08	0.1212	response to high light intensity
	GO:0009538	CC	7.85	7.6724e-08	0.0606	photosystem I reaction center
	GO:0003729	MF	2.63	8.8629e-08	0.2576	mRNA binding
	GO:0009503	CC	7.63	1.7853e-07	0.0606	thylakoid light-harvesting complex
	GO:0030076	CC	7.63	1.7853e-07	0.0606	light-harvesting complex
	GO:0009645	BP	6.36	1.4278e-06	0.0758	response to low light intensity stimulus
	GO:0009517	CC	7.7	1.8546e-05	0.0455	PSII associated light-harvesting complex II
	GO:0009769	BP	7.44	0.00019408	0.0455	photosynthesis, light harvesting in photosystem II
	GO:0009409	BP	2.64	0.0015774	0.1515	response to cold
	GO:0009773	BP	5.93	0.0064012	0.0455	photosynthetic electron transport in photosystem I
	GO:0048046	CC	2.72	0.0066499	0.1061	apoplast
	GO:0033897	MF	6.44	0.020365	0.0303	ribonuclease T2 activity
	GO:0003700	MF	1.89	0.023126	0.1515	DNA-binding transcription factor activity
	GO:0010319	CC	4.38	0.032098	0.0455	stromule
	GO:0019222	BP	1.25	0.040609	0.303	regulation of metabolic process
	GO:1901700	BP	1.46	0.045432	0.2424	response to oxygen-containing compound
	GO:0009055	MF	3.4	0.047362	0.0606	electron transfer activity
6	GO:0034357	CC	5.48	6.2792e-47	0.7619	photosynthetic membrane	43
	GO:0009534	CC	5.29	4.982e-45	0.7619	chloroplast thylakoid
	GO:0055035	CC	5.55	5.8231e-44	0.7143	plastid thylakoid membrane
	GO:0015979	BP	5.81	9.3424e-37	0.5952	photosynthesis
	GO:0019904	MF	6.67	8.6789e-31	0.4286	protein domain specific binding
	GO:0009521	CC	7.04	3.4502e-27	0.3571	photosystem
	GO:0019684	BP	5.94	2.4913e-24	0.4048	photosynthesis, light reaction
	GO:0010287	CC	6.68	9.0601e-22	0.3095	plastoglobule
	GO:0009522	CC	8.17	1.6754e-19	0.2143	photosystem I
	GO:0003723	MF	3.14	1.1806e-14	0.5238	RNA binding
	GO:0009941	CC	3.89	1.9492e-14	0.4048	chloroplast envelope
	GO:0003729	MF	3.44	7.6138e-14	0.4524	mRNA binding
	GO:0009768	BP	8.67	2.4323e-13	0.1429	photosynthesis, light harvesting in photosystem I
	GO:0009767	BP	6.33	2.0444e-11	0.1905	photosynthetic electron transport chain
	GO:0009642	BP	4.87	3.7725e-10	0.2381	response to light intensity
	GO:0009644	BP	5.82	3.995e-10	0.1905	response to high light intensity
	GO:0009538	CC	8.5	1.0761e-08	0.0952	photosystem I reaction center
	GO:0098807	CC	6.89	3.913e-08	0.119	chloroplast thylakoid membrane protein complex
	GO:0009645	BP	7.02	1.0667e-07	0.119	response to low light intensity stimulus
	GO:0031977	CC	5.67	1.3268e-07	0.1429	thylakoid lumen
	GO:0009773	BP	7	7.5324e-06	0.0952	photosynthetic electron transport in photosystem I
	GO:0048046	CC	3.56	2.1512e-05	0.1905	apoplast
	GO:0010319	CC	5.44	0.00015353	0.0952	stromule
	GO:0009409	BP	3.14	0.00018721	0.2143	response to cold
	GO:0008187	MF	6.21	0.00074911	0.0714	poly-pyrimidine tract binding
	GO:0008266	MF	6.21	0.00074911	0.0714	poly(U) RNA binding
	GO:0009517	CC	7.77	0.0023956	0.0476	PSII associated light-harvesting complex II
	GO:0006006	BP	6.03	0.0041964	0.0714	glucose metabolic process
	GO:0033897	MF	7.09	0.0079521	0.0476	ribonuclease T2 activity
	GO:0009055	MF	4.05	0.0081306	0.0952	electron transfer activity
	GO:0009543	CC	6	0.031902	0.0476	chloroplast thylakoid lumen
	GO:0031978	CC	6	0.031902	0.0476	plastid thylakoid lumen
