## Supplementary Table 2 for "A common regulatory switch controls a suite of C4 traits in multiple cell types"

### Sheet: Sheet1
GeneID	Description	Reference
Sevir.4G123200	Golden-like 1	https://doi.org/10.1111/j.1365-313X.2008.03616.x
Sevir.5G003100	Golden-like2	https://doi.org/10.1111/j.1365-313X.2008.03616.x
Sevir.1G259200	Protein disulfide-isomerase / S-S rearrangase	https://www.science.org/doi/10.1126/science.278.5345.1954
Sevir.4G118700	PROTEIN CURVATURE THYLAKOID 1A, CHLOROPLASTIC	https://doi.org/10.1073/pnas.2113934118
Sevir.4G246900	SF204 - TRANSCRIPTION FACTOR GATA GATA BINDING FACTOR	https://academic.oup.com/jxb/article/71/6/1969/5686175
Sevir.5G402700	Phosphoribosyldiphosphate 5-amidotransferase	https://doi.org/10.1104/pp.104.040956
Sevir.9G026700	DEAD-BOX ATP-DEPENDENT RNA HELICASE 3, CHLOROPLASTIC	https://doi.org/10.1104/pp.112.197525
Sevir.5G037900	Mg-protoporphyrin IX monomethyl ester oxidative cyclase	https://doi.org/10.3389/fpls.2022.912215
Sevir.2G368700	PROTEIN TIC 20-I, CHLOROPLASTIC	https://bmcplantbiol.biomedcentral.com/articles/10.1186/1471-2229-11-133
Sevir.1G324600	GERANYLGERANYL DIPHOSPHATE REDUCTASE	https://doi.org/10.1104/pp.120.3.695
Sevir.6G122100	Rubredoxin	https://doi.org/10.3389/fpls.2022.824358
Sevir.6G137100	PEPTIDYL-PROLYL CIS-TRANS ISOMERASE CYP38	https://doi.org/10.1073/pnas.0707851104
Sevir.3G257900	DnaJ domain (DnaJ) // 4Fe-4S single cluster domain	https://doi.org/10.1042/BJ20091290
Sevir.4G185500	DNAJ HOMOLOG SUBFAMILY C MEMBER	https://doi.org/10.15252/embj.2020106742
Sevir.5G270000	ATP synthase protein I	https://doi.org/10.1105/tpc.109.071431
Sevir.9G453100	PSBP-LIKE PROTEIN 2	https://doi.org/10.1104/pp.107.105866
Sevir.6G120200	F-type H -transporting ATPase subunit a	https://doi.org/10.1105/tpc.109.071431
Sevir.4G124500	CYTOCHROME B6-F COMPLEX SUBUNIT 6	https://doi.org/10.1021/bi00180a038
Sevir.2G370600	Plastocyanin-like domain	https://doi.org/10.1074/jbc.M302876200
